# Metformin Alleviates Arthrofibrosis via Fibroblast Metabolic Reprogramming

**DOI:** 10.1101/2022.07.05.498844

**Authors:** Zhenglin Zhu, Shengqiang Gao, Hui Zhu, Yi Chen, Dandong Wu, Zhiyu Chen, Jing Zou, Xiangdong Wu, Ning Hu, Di Chen, Wei Huang, Hong Chen

## Abstract

**Background:** Emerging studies have suggested an essential role of fibroblast metabolic reprogramming in the pathogenesis of arthrofibrosis. The metabolic modulator metformin appears to be a therapeutic candidate for fibrotic disorders. However, whether metformin could alleviate arthrofibrosis has not been defined. In this study we have determined if treatment with metformin has the beneficial effect on arthrofibrosis and its underlying mechanism.

**Methods:** Articular capsule samples were collected from patients with/without arthrofibrosis to perform gene and protein expression analysis. Arthrofibrosis animal model was established to examine the anti-fibrotic effect of metformin. Cell culture experiments were conducted to determine the mechanism by which metformin inhibits fibroblast activation.

**Results:** We found that glycolysis was upregulated in human fibrotic articular capsules. In an arthrofibrosis animal model, intra-articular injection of metformin mitigated inflammatory reactions, downregulated expression of both fibrotic and glycolytic markers, improved range of motion of the joint, and reduced capsular fibrosis and thickening. At the cellular level, metformin inhibited the activation of fibroblasts and mitigated the abundant influx of glucose into activated fibroblasts. Interestingly, metformin prompted a metabolic shift from oxidative phosphorylation to aerobic glycolysis in activated fibroblasts, resulting in the anti-fibrotic effect of metformin.

**Conclusion:** Metformin decreased glycolysis, causing a metabolic shift toward aerobic glycolysis in activated fibroblasts and has beneficial effect on the treatment of arthrofibrosis.

**The translational potential of this article:** The finding of this study demonstrated the therapeutic effect of metformin on arthrofibrosis and defined novel targets for the treatment of articular fibrotic disorders.
