## Supplementary material for "Metformin Alleviates Arthrofibrosis via Fibroblast Metabolic Reprogramming": Primer sequences

### Sheet: Sheet1
Genes	Primer sequence (5’-forward primers-3’)	Primer sequence (5’-reverse primers-3’)
h-GLUT1	TGGCATCAACGCTGTCTTCT	AACAGCGACACGACAGTGAA
h-TGF-β1	TGGAGAGAGGACTGCGGAT	CTGGTCCCCTGTGCCTTGAT
h-α-SMA	AGGGAAGGTCCTAACAGCCC	AGGATTCCCGTCTTAGTCCC
h-FN1	ACAAGCATGTCTCTCTGCCAA	GCAATGTGCAGCCCTCATTT
h-HK2	GAGGAACCAATTTCCGTGCTGCT	CCTTTGATCCCCATGTAGTCCAAGA
h-PKM	TCGCATGCAGCACCTGATT	CCTCGAATAGCTGCAAGTGGTA
h-PFKP	AATTATGGATCCATGACCCATGAAGAGCACC	AATTATTCTAGATTAGACGGCCGCTTCCCC
h-PFKFB3	CAGTTGTGGCCTCCAATATC	GGCTTCATAGCAACTGATCC
h-LDHA	CCGACGTGCATTCCCGAT	GAGCAAGTTCATCTGCCAAGT
h-β-ACTIN	TGGAACGGTGAAGGTGACAG	AACAACGCATCTCATATTTGGAA
Genes	Primer sequence (5’-forward primers-3’)	Primer sequence (5’-reverse primers-3’)
m-GLUT1	CTGTGAGTTCCTGAGACCCTG	CCCAGGCAAGGAAGTAGTTC
m-α-SMA	GTACCACCATGTACCCAGGC	GCTGGAAGGTAGACAGCGAA
m-FN1	TCAGAAGAGTGAGCCCCTGA	CAGGGTTGGTGATGAAGGGG
m-HK2	GCTACCCGGAGTTGTTCTGC	CTAAGTCTCACTCCTGCCGAC
m-PKM	TCGAGGAACTCCGCCGCCTG	CCACGGCACCCACGGCGGCA
m-PFKP	TGTGGTCCGAGTTGGTATCTT	GCACTTCCAATCACTGTGCC
m-LDHA	GCGGAGCTTCCATTTAAGGC	GGGTTGCCATCTTGGACTTTG
m-TNF-α	TCAGCCTCTTCTCATTCCTGCT	CCATTTGGGAACTTCTCATCCCT
m-IL-1β	CGTTCCCATTAGACAACTGCACT	TTTCAGCTCATATGGGTCCGACA
m-IL-6	ACAAGTCGGAGGCTTAATTACACA	ATCCAGTTTGGTAGCATCCATCA
m-iNOS	GCCCAGCCAGCCCAAC	GCAGCTTGTCCAGGGATTCT
m-CD163	TGCTGTCACTAACGCTCCTG	TCATTCATGCTCCAGCCGTT
m-Arg-1	AGCTTCGTAAAATCGCTGGGA	AGGACAATGTGTACGCGACT
m-β-ACTIN	AGCCTCGCCTTTGCCGA	CTGGTGCCTGGGGCG
Gene	siRNA sequences (5`-forward-3`)	siRNA sequences (5`-reverse-3`)
siLDHA-1	CCUUGUUGACGUCAUGGAATT	UUCCAUGACGUCAACAAGGTT
siLDHA-2	CGUGAACAUCUUCAAGUUCAU	AUGAACUUGAAGAUGUUCACG
siLDHA-3	CGUCUCCCUGAAGUCUCUUAA	UUAAGAGACUUCAGGGAGACG
